# Automated hyperspectral vegetation index derivation using a hyperparameter optimization framework for high-throughput plant phenotyping

**DOI:** 10.1101/2021.10.27.466056

**Authors:** Joshua C.O. Koh, Bikram P. Banerjee, German Spangenberg, Surya Kant

## Abstract

- Hyperspectral vegetation indices (VIs) are widely deployed in agriculture remote sensing and plant phenotyping to estimate plant biophysical and biochemical traits. However, existing VIs consist mainly of simple 2-band indices which limits the net performance and often do not generalize well for other traits than they were originally designed for.
- We present an automated hyperspectral vegetation index (AutoVI) system for the rapid generation of novel 2- to 6-band trait-specific indices in a streamlined process covering model selection, optimization and evaluation driven by the tree parzen estimator algorithm. Its performance was tested in generating novel indices to estimate chlorophyll and sugar contents in wheat.
- Results show that AutoVI can rapidly generate complex novel VIs (≥4-band index) which correlated strongly (R^2^ > 0.8) with measured chlorophyll and sugar contents in wheat. AutoVI-derived indices were used as features in simple and stepwise multiple linear regression for chlorophyll and sugar content estimation, and outperformed results achieved with existing 47 VIs and those provided by partial least squares regression.
- The AutoVI system can deliver novel trait-specific VIs readily adoptable in high-throughput plant phenotyping platforms and should appeal to plant scientists and breeders. A graphical user interface of AutoVI is herein provided.
