## Supplemental Table 1 for "Automated hyperspectral vegetation index derivation using a hyperparameter optimization framework for high-throughput plant phenotyping"

### Sheet: Sheet1
Table S1. List of 47 Published Vegetation Indices.
Name	Abreviation	Formula	Reference
Anthocyanin Reflectance Index 1	ARI1		Gitelson et al, 2001
Anthocyanin Reflectance Index 2	ARI2		Gitelson et al, 2001
Browning Reflectance Index	BRI		Chivkunova et al, 2001
Cercospora Leaf Spot Index	CLSI		Mahlein et al., 2013
Carter Index 2	CRT2		Carter, 1994
Difference Vegetation Index	DVI		Tucker, 1979
Disease Water Stress Index 4	DWSI4		Apan et al., 2003
Greenness Index	G		Smith et al., 1995
Green Difference Vegetation Index	GDVI		Gitelson and Merzlyak, 1998
Global Environment Monitoring Index	GEMI	where eta= (2(ρ 2800- ρ2680) +1.5* ρ800+0.5 * ρ680)/ ρ800+ ρ680+0.5	Pinty and Verstraete, 1992
Gitelson and Merzlak Index 1	GMI1		Gitelson and Merzlyak, 1998
Gitelson and Merzlak Index 2	GMI2		Gitelson and Merzlyak, 1998
Green Normalized Difference Vegetation Index	GNDVI		Gitelson and Merzlyak, 1998
Green Ratio Vegetation Index	GRVI		Sripada et al., 2006
Infrared Percentage Vegetation Index	IPVI		Crippen, 1990
Lichtenthaler Index 1	LIC1		Lichtenthaler, 1996
Leaf Structure Index	LSI		Sridhar et al., 2007
Modified Chlorophyll Absorption Integral	MCAI		Laudien et al., 2003
Modified Chlorophyll Absorption Reflectance Index	MCARI		Daughtry et al., 2000
Modified Chlorophyll Absorption Reflectance Index 2	MCARI2		Haboudane et al., 2004
Modified Non-Linear Index	MNLI	where L = 0.5	Peng et al., 2003
Moisture Stress Index	MSI		Hunt and Rock, 1989
Modified Simple Ratio	MSR		Chen, 1996
Modified Triangular Vegetation Index	MTVI		Haboudane et al., 2004
Modified Triangular Vegetation Index 2	MTVI2		Haboudane et al., 2004
Normalized Difference Chlorophyll Index	NDCI		Baneerje et al., 2020
Normalized Difference Infrared Index	NDII		Hardisky et al., 1983
Normalized Difference Vegeation Index	NDVI		Rouse et al., 1974
Normalized Difference Water Index	NDWI		Gao, 1996
Non-Linear Index	NLI		Goel and Qin, 1994
Nitrogen Related Index 1510	NRI1510		Herrmann et al., 2010
Nitrogen Related Index 850	NRI850		Behrens et al., 2010
Optimized Soil Adjusted Vegetation Index	OSAVI		Rondeaux et al., 1996
Photochemical Reflectance Index	PRI		Gamon et al., 1997
Renormalized Difference Vegetation Index	RDVI		Roujean and Breon, 1995
Red Edge Normalized Difference Vegetation Index	RENDVI		Gitelson and Merzlyak, 1994
Soil Adjusted Vegetation Index	SAVI		Huete, 1988
Simple Ratio Index	SR		Rouse et al., 1974
Transformed Chlorophyll Absorption Reflectance Index	TCARI		Haboudane et al., 2004
Transfromed Difference Vegetation Index	TDVI		Bannari et al., 2002
Triangular Vegetation Index	TVI		Broge and Leblanc, 2001
Vogelmann Red Edge Index 1	VOG1		Vogelmann et al., 1993
Vogelmann Red Edge Index 2	VOG2		Vogelmann et al., 1993
Vogelmann Red Edge Index 3	VOG3		Vogelmann et al., 1993
Water Band Index	WBI		Gitelson et al, 2001
Water Index	WI		Thiel et al., 2010
Zarco-Tejada & Miller Index	ZMI		Zarco-Tejada et al., 2001
Reference
