## Supplemental Table 2 for "Automated hyperspectral vegetation index derivation using a hyperparameter optimization framework for high-throughput plant phenotyping"

### Sheet: Table S1
Table S2: Index Models for AutoVI Selection
Index	Nwb	Ncf	Group	Equation
1	2	0	M2	(B1-B2)/(B1+B2)
2	2	0	M2	(B1/B2)
3	2	0	M2	B1-B2
4	2	2	M2	α + β (B1-B2)/(B1+B2)
5	2	1	M2	(B1/B2) - α
6	2	0	M2	log(1/B1)-log(1/B2)
7	2	0	M2	log(1/B1)+log(1/B2)
8	2	3	M2	α [(B1- αB2- β)/(αB1+B2-α+ ρ)]
9	2	2	M2	B1- α [B2/(B1+ β B2)]
10	2	0	M2	{(B1/B2)-1}/sqrt{(B1/B2)+1}
11	3	0	M3	(B1-B2)/(B3-B2)
12	3	2	M3	α ( β(B1+B2) – B3)
13	3	0	M3	B1(B2/B3^2)
14	3	0	M3	2.B1-B2-B3)/ (2.B1+B2+B3)
15	3	0	M3	[(B1-B2)/(B1+B2)]/[(B1-B3)/(B1+B3)]
16	3	1	M3	(B1-B2-α(B2-B3))/ (B1+B2-α(B2-B3))
17	3	0	M3	(B1-B2)/B3
18	3	0	M3	{B1−(B2+B3)}/{B1+(B2+B3)}
19	3	0	M3	B1/(B1+B2+B3)
20	3	2	M3	Arctan({(α.B1-B2-B3)/β}{B2-B3})
21	3	4	M3	α [β(B1-B2)- ρ(B3-B2)]/sqrt[(2.B1+1)^2-(γ.B1- σ .sqrt(B3))- α/3]
22	4	0	M4	(B1/B2)/[(B3-B4)/(B3+B4)]
23	4	0	M4	B1/(B2+B3+B4)
24	4	0	M4	{(B1+B2)-B3}/(B4-B3)
25	4	1	M4	[(B1-B2)- α(B1-B3)(B1/B2)]/[(1+α)(B4-B2)/(B4+B2+ α)]
26	5	3	M5	[(B1-B2)- α(B1-B3)(B1/B2)]/[α{β(B4-B3) -ρ(B2-B3)/sqrt((B4+1)^2-(B5- ρ.2.sqrt(B2))-0.5)}]
27	5	0	M5	B1/(B2+B3+B4+B5)
28	5	0	M5	(B1-B2)/(B2+B3+B4+B5)
29	5	0	M5	{(B1+B2)-B3}/(B4-B5)
30	6	0	M6	(B1*B2*B3)/ (B4*B5*B6)
31	6	0	M6	B1/(B2+B3+B4+B5+B6)
32	6	0	M6	(B1-B2)/(B2+B3+B4+B5+B6)
33	6	1	M6	[(B1-B2)- α(B1-B3)(B1/B2)]/[(1+α)(B4-B2)/(B4+B2+B5+B6+α)]
Nwb = number of wavebands; Ncf = number of coefficients
