## Supplemental Table 3 for "Automated hyperspectral vegetation index derivation using a hyperparameter optimization framework for high-throughput plant phenotyping"

### Sheet: VI_CHL_R2
Table S3. Performance of 47 Published Vegetation Indices for Chlorophyll Content Estimation
Index	R2	RMSE	MAE	MAPE
ari1	-0.00665995	86.5617	71.8275	0.111254
ari2	0.0565508	83.7999	68.4208	0.105052
bri	-0.0436736	88.1387	73.814	0.115692
clsi	0.0197016	85.4208	67.8691	0.10919
crt2	-0.0921826	90.1638	74.0995	0.114719
dvi	0.0231608	85.2699	72.9805	0.113679
dwsi4	-0.0837769	89.8161	74.8977	0.118981
g	-0.0596704	88.8116	73.5281	0.116944
gdvi	0.0756656	82.9467	71.4133	0.11215
gemi	0.0355712	84.7265	71.9497	0.111908
gmi1	-0.0835266	89.8057	73.2634	0.117767
gmi2	0.0455997	84.2849	69.3624	0.10625
gndvi	0.0371351	84.6578	72.3347	0.113434
grvi	0.0752062	82.9673	68.3287	0.107139
ipvi	0.0338176	84.8035	69.8035	0.110517
lic1	-0.00645279	86.5528	72.6664	0.113822
lsi	-0.150284	92.5309	74.5664	0.118297
mcai	-0.0333058	87.6998	70.5203	0.112842
mcari	0.365404	68.7279	54.8152	0.0851842
mcari2	-0.0251855	87.3546	73.8977	0.115254
mnli	0.00552065	86.0364	75.0554	0.11707
msi	-0.0115704	86.7726	69.4953	0.110851
msr	-0.0135769	86.8586	73.1056	0.114104
mtvi	-0.00681451	86.5683	73.5924	0.114955
mtvi2	-0.0259584	87.3875	73.9276	0.115302
ndci	0.601756	54.4451	46.0467	0.0708904
ndii	-0.0678485	89.1537	77.646	0.122673
ndvi	-0.00145685	86.3377	72.3793	0.113542
ndwi	-0.115622	91.1261	78.4258	0.12402
nli	0.00665945	85.9871	74.4418	0.115929
nri1510	0.000939533	86.2343	71.8958	0.115984
nri1850	0.0534467	83.9377	71.0341	0.11018
osvi	0.0355712	84.7265	71.9497	0.111908
pri	-0.0356389	87.7988	73.1096	0.115255
rdvi	-0.0311526	87.6084	74.5028	0.116333
rendvi	0.233535	75.5319	60.947	0.0922472
savi	-0.0244104	87.3215	73.7037	0.115385
sr	0.0111604	85.7921	71.9075	0.112335
tcari	0.54711	58.0605	47.5394	0.0735829
tdvi	0.0277765	85.0682	69.4377	0.110242
tvi	-0.0679568	89.1582	73.2637	0.114725
vog1	0.381979	67.8244	55.5655	0.0845398
vog2	0.386274	67.5883	56.6347	0.0862795
vog3	0.389502	67.4103	56.6505	0.0863626
wbi	-0.0115704	86.7726	69.4953	0.110851
wi	0.108249	81.4716	68.6708	0.10658
zmi	0.306651	71.839	58.4026	0.0884656
