## Supplemental Table 4 for "Automated hyperspectral vegetation index derivation using a hyperparameter optimization framework for high-throughput plant phenotyping"

### Sheet: SMLR_VI_Chl
Table S4. Stepwise Multiple Linear Regression with 47 Published Vegetation Indices for Chlorophyll Estimation
Number of Features	Features	R2
1	['tcari']	0.54711
2	['mcari' 'tcari']	0.553947
3	['mcari' 'tcari' 'ipvi']	0.597815
4	['mcari' 'tcari' 'ipvi' 'nri1510']	0.587113
5	['mcari' 'mtvi2' 'tcari' 'ipvi' 'nri1510']	0.576457
6	['mcari' 'mtvi2' 'tcari' 'wbi' 'ipvi' 'nri1510']	0.618268
7	['mcari' 'mtvi2' 'tcari' 'wbi' 'ipvi' 'nri1510' 'ndci']	0.708912
8	['bri' 'mcari' 'mtvi2' 'tcari' 'wbi' 'ipvi' 'nri1510' 'ndci']	0.691557
9	['bri' 'mcari' 'mtvi2' 'tcari' 'wbi' 'ndii' 'ipvi' 'nri1510' 'ndci']	0.694597
10	['bri' 'mcari' 'mtvi2' 'tcari' 'wbi' 'msi' 'ndii' 'ipvi' 'nri1510' 'ndci']	0.694597
11	['bri' 'mcari' 'mtvi2' 'tcari' 'wbi' 'msi' 'ndii' 'ipvi' 'msr' 'nri1510' 'ndci']	0.692157
12	['bri' 'mcari' 'mcari2' 'mtvi2' 'tcari' 'wbi' 'msi' 'ndii' 'ipvi' 'msr' 'nri1510' 'ndci']	0.693585
13	['bri' 'mcari' 'mcari2' 'mtvi2' 'tcari' 'wbi' 'msi' 'ndii' 'ipvi' 'msr' 'nri1510' 'pri' 'ndci']	0.692714
14	['bri' 'mcari' 'mcari2' 'mtvi2' 'tcari' 'ari1' 'wbi' 'msi' 'ndii' 'ipvi' 'msr' 'nri1510' 'pri' 'ndci']	0.670552
15	['bri' 'mcari' 'mcari2' 'mtvi2' 'tcari' 'ari1' 'ari2' 'wbi' 'msi' 'ndii' 'ipvi' 'msr' 'nri1510' 'pri' 'ndci']	0.670047
16	['bri' 'mcari' 'mcari2' 'mtvi2' 'tcari' 'ari1' 'ari2' 'wbi' 'msi' 'ndii' 'osvi' 'ipvi' 'msr' 'nri1510' 'pri' 'ndci']	0.635256
17	['bri' 'mcari' 'mcari2' 'mtvi2' 'tcari' 'ari1' 'ari2' 'wbi' 'msi' 'ndii' 'osvi' 'gdvi' 'ipvi' 'msr' 'nri1510' 'pri' 'ndci']	0.485325
18	['bri' 'mcari' 'mcari2' 'mtvi2' 'tcari' 'ari1' 'ari2' 'wbi' 'msi' 'ndii' 'osvi' 'gdvi' 'ipvi' 'msr' 'gmi2' 'nri1510' 'pri' 'ndci']	0.471826
19	['bri' 'mcari' 'mcari2' 'mtvi2' 'tcari' 'ari1' 'ari2' 'wbi' 'msi' 'ndii' 'osvi' 'gdvi' 'ipvi' 'msr' 'gmi2' 'g' 'nri1510' 'pri' 'ndci']	0.485001
20	['bri' 'mcari' 'mcari2' 'mtvi2' 'tcari' 'ari1' 'ari2' 'wbi' 'msi' 'ndii' 'osvi' 'gemi' 'gdvi' 'ipvi' 'msr' 'gmi2' 'g' 'nri1510' 'pri' 'ndci']	0.485001
