## Supplemental Table 5 for "Automated hyperspectral vegetation index derivation using a hyperparameter optimization framework for high-throughput plant phenotyping"

### Sheet: SMLR_AutoVI_Chl
Table S5. Stepwise Multiple Linear Regression with 25 AutoVI-derived Indices for Chlorophyll Estimation
Number of Features	Features	R2
1	['Index26']	0.781291
2	['AutoVI-Chl' 'Index26']	0.794537
3	['Index5' 'AutoVI-Chl' 'Index26']	0.793871
4	['Index5' 'AutoVI-Chl' 'Index26' 'Index32.1']	0.798863
5	['Index5' 'Index15.3' 'AutoVI-Chl' 'Index26' 'Index32.1']	0.789999
6	['Index5' 'Index15' 'Index15.3' 'AutoVI-Chl' 'Index26' 'Index32.1']	0.77504
7	['Index5' 'Index15' 'Index15.3' 'AutoVI-Chl' 'Index25.3' 'Index26' 'Index32.1']	0.773701
8	['Index3' 'Index5' 'Index15' 'Index15.3' 'AutoVI-Chl' 'Index25.3' 'Index26' 'Index32.1']	0.771746
9	['Index2' 'Index3' 'Index5' 'Index15' 'Index15.3' 'AutoVI-Chl' 'Index25.3' 'Index26' 'Index32.1']	0.768181
10	['Index2' 'Index3' 'Index5' 'Index15' 'Index15.3' 'AutoVI-Chl' 'Index25.3' 'Index26' 'Index33' 'Index32.1']	0.767993
11	['Index2' 'Index3' 'Index5' 'Index15' 'Index15.3' 'AutoVI-Chl' 'Index25.3' 'Index26' 'Index28.2' 'Index33' 'Index32.1']	0.777162
12	['Index2' 'Index3' 'Index5' 'Index15' 'Index15.3' 'Index25' 'AutoVI-Chl' 'Index25.3' 'Index26' 'Index28.2' 'Index33' 'Index32.1']	0.770293
13	['Index2' 'Index3' 'Index5' 'Index15' 'Index15.3' 'Index25' 'AutoVI-Chl' 'Index25.3' 'Index26' 'Index28.2' 'Index33' 'Index32.1' 'Index31']	0.791748
14	['Index2' 'Index3' 'Index5' 'Index15' 'Index15.3' 'Index25' 'AutoVI-Chl' 'Index25.1' 'Index25.3' 'Index26' 'Index28.2' 'Index33' 'Index32.1' 'Index31']	0.768658
15	['Index2' 'Index3' 'Index5' 'Index15' 'Index15.2' 'Index15.3' 'Index25' 'AutoVI-Chl' 'Index25.1' 'Index25.3' 'Index26' 'Index28.2' 'Index33' 'Index32.1' 'Index31']	0.723618
16	['Index2' 'Index3' 'Index5' 'Index15' 'Index11' 'Index15.2' 'Index15.3' 'Index25' 'AutoVI-Chl' 'Index25.1' 'Index25.3' 'Index26' 'Index28.2' 'Index33' 'Index32.1' 'Index31']	0.717506
17	['Index2' 'Index3' 'Index5' 'Index15' 'Index11' 'Index15.2' 'Index15.3' 'Index25' 'AutoVI-Chl' 'Index25.1' 'Index25.2' 'Index25.3' 'Index26' 'Index28.2' 'Index33' 'Index32.1' 'Index31']	0.731599
18	['Index2' 'Index3' 'Index5' 'Index15' 'Index11' 'Index15.2' 'Index15.3' 'Index25' 'AutoVI-Chl' 'Index25.1' 'Index25.2' 'Index25.3' 'Index26' 'Index26.1' 'Index28.2' 'Index33' 'Index32.1' 'Index31']	0.749526
19	['Index2' 'Index3' 'Index5' 'Index15' 'Index11' 'Index15.2' 'Index15.3' 'Index25' 'AutoVI-Chl' 'Index25.1' 'Index25.2' 'Index25.3' 'Index28' 'Index26' 'Index26.1' 'Index28.2' 'Index33' 'Index32.1' 'Index31']	0.663873
20	['Index2' 'Index3' 'Index5' 'Index15' 'Index11' 'Index15.2' 'Index15.3' 'Index25' 'AutoVI-Chl' 'Index25.1' 'Index25.2' 'Index25.3' 'Index28' 'Index26' 'Index26.1' 'Index28.2' 'Index33' 'Index32.1' 'Index31' 'Index32.2']	0.665351
