## Supplemental Table 6 for "Automated hyperspectral vegetation index derivation using a hyperparameter optimization framework for high-throughput plant phenotyping"

### Sheet: VI_Sugar_R2
Table S6. Performance of 47 Published Vegetation Indices for Sugar Content Estimation
Index	R2	RMSE	MAE	MAPE
ari1	0.276556	5451.85	4376.42	0.431738
ari2	0.260697	5511.28	4561.59	0.454871
bri	0.296519	5376.1	4367.33	0.433844
clsi	0.142001	5937.24	4555.72	0.417814
crt2	0.253881	5536.62	4610.33	0.45422
dvi	0.0502794	6246.53	5175.48	0.501999
dwsi4	0.163018	5864.07	4715.74	0.46729
g	0.159513	5876.34	4693.45	0.470447
gdvi	-0.0229018	6482.73	5326.39	0.509951
gemi	0.136959	5954.66	4971.18	0.488289
gmi1	0.122626	6003.9	4813.56	0.438245
gmi2	0.469549	4668.35	3939.59	0.389613
gndvi	-0.0227224	6482.16	5324.39	0.509724
grvi	0.00453221	6395.21	5278.99	0.504758
ipvi	0.181843	5797.75	4818.59	0.484246
lic1	0.164179	5860	4887.3	0.487673
lsi	0.0330027	6303.09	5244.96	0.494542
mcai	0.0512409	6243.37	5062.49	0.474101
mcari	0.048973	6250.83	5181.5	0.487996
mcari2	0.218143	5667.67	4710.42	0.472577
mnli	0.0204878	6343.75	5234.41	0.50535
msi	0.015743	6359.09	5218.5	0.497988
msr	0.139583	5945.6	4973.7	0.495112
mtvi	0.168054	5846.4	4902.12	0.48065
mtvi2	0.218135	5667.7	4710.69	0.472537
ndci	0.200008	5733.03	4776.73	0.4831
ndii	-0.0458216	6554.96	5365.22	0.491694
ndvi	0.137573	5952.54	4953.13	0.494359
ndwi	-0.0618824	6605.1	5412.2	0.513757
nli	0.0432811	6269.5	5184.04	0.501986
nri1510	-0.0806204	6663.12	5469.07	0.512506
nri1850	0.0873306	6123.47	5110.6	0.502331
osvi	0.136959	5954.66	4971.18	0.488289
pri	-0.0200312	6473.63	5150.6	0.463192
rdvi	0.085157	6130.76	5096.95	0.497109
rendvi	0.388957	5010.45	4300.77	0.426085
savi	0.102119	6073.66	5032.05	0.493482
sr	0.153407	5897.64	4912.38	0.488421
tcari	0.216766	5672.66	4716.67	0.446365
tdvi	0.18167	5798.36	4836.16	0.484779
tvi	0.392164	4997.29	4095.37	0.389421
vog1	0.221328	5656.11	4781.14	0.472157
vog2	0.0870454	6124.43	5132.94	0.499036
vog3	0.0860258	6127.85	5132.44	0.498881
wbi	0.015743	6359.09	5218.5	0.497988
wi	0.144402	5928.93	5014.42	0.496999
zmi	0.257765	5522.19	4713.37	0.466983
