## Supplemental Table 7 for "Automated hyperspectral vegetation index derivation using a hyperparameter optimization framework for high-throughput plant phenotyping"

### Sheet: SMLR_VI_Sugar
Table S7. Stepwise Multiple Linear Regression with 47 Published Vegetation Indices for Sugar Estimation
Number of Features	Features	R2
1	['lsi']	0.0330027
2	['rendvi' 'lsi']	0.454628
3	['rendvi' 'lsi' 'pri']	0.60908
4	['rendvi' 'grvi' 'lsi' 'pri']	0.726213
5	['rendvi' 'mcai' 'grvi' 'lsi' 'pri']	0.738701
6	['rendvi' 'bri' 'mcai' 'grvi' 'lsi' 'pri']	0.732316
7	['rendvi' 'bri' 'mcai' 'osvi' 'grvi' 'lsi' 'pri']	0.714161
8	['rendvi' 'bri' 'ari2' 'mcai' 'osvi' 'grvi' 'lsi' 'pri']	0.686541
9	['rendvi' 'bri' 'ari1' 'ari2' 'mcai' 'osvi' 'grvi' 'lsi' 'pri']	0.692209
10	['rendvi' 'bri' 'tcari' 'ari1' 'ari2' 'mcai' 'osvi' 'grvi' 'lsi' 'pri']	0.728257
11	['rendvi' 'bri' 'tcari' 'ari1' 'ari2' 'mcai' 'osvi' 'grvi' 'lsi' 'pri' 'ndci']	0.597716
12	['rendvi' 'bri' 'tcari' 'ari1' 'ari2' 'mcai' 'osvi' 'grvi' 'ipvi' 'lsi' 'pri' 'ndci']	0.682934
13	['rendvi' 'bri' 'tcari' 'ari1' 'ari2' 'mcai' 'osvi' 'gndvi' 'grvi' 'ipvi' 'lsi' 'pri' 'ndci']	0.694932
14	['rendvi' 'bri' 'tcari' 'ari1' 'ari2' 'ndii' 'mcai' 'osvi' 'gndvi' 'grvi' 'ipvi' 'lsi' 'pri' 'ndci']	0.60838
15	['rendvi' 'bri' 'tcari' 'ari1' 'ari2' 'ndii' 'mcai' 'osvi' 'gndvi' 'grvi' 'ipvi' 'gmi2' 'lsi' 'pri' 'ndci']	0.639365
16	['rendvi' 'bri' 'tcari' 'ari1' 'ari2' 'ndii' 'mcai' 'osvi' 'gndvi' 'grvi' 'ipvi' 'gmi2' 'nri1850' 'lsi' 'pri' 'ndci']	0.665111
17	['rendvi' 'bri' 'tcari' 'ari1' 'ari2' 'ndii' 'mcai' 'osvi' 'gemi' 'gndvi' 'grvi' 'ipvi' 'gmi2' 'nri1850' 'lsi' 'pri' 'ndci']	0.665111
18	['rendvi' 'bri' 'tcari' 'ari1' 'ari2' 'ndii' 'mcai' 'osvi' 'gemi' 'gndvi' 'grvi' 'ipvi' 'rdvi' 'gmi2' 'nri1850' 'lsi' 'pri' 'ndci']	0.64412
19	['rendvi' 'bri' 'tcari' 'ari1' 'ari2' 'ndii' 'mcai' 'osvi' 'gemi' 'gndvi' 'grvi' 'ipvi' 'rdvi' 'gmi2' 'nri1510' 'nri1850' 'lsi' 'pri' 'ndci']	0.669323
20	['rendvi' 'bri' 'tcari' 'ari1' 'ari2' 'ndii' 'mcai' 'osvi' 'gemi' 'gndvi' 'grvi' 'ipvi' 'rdvi' 'mnli' 'gmi2' 'nri1510' 'nri1850' 'lsi' 'pri' 'ndci']	0.659911
