## Supplemental Table 8 for "Automated hyperspectral vegetation index derivation using a hyperparameter optimization framework for high-throughput plant phenotyping"

### Sheet: SMLR_AutoVI_Sugar
Table S8. Stepwise Multiple Linear Regression with 25 AutoVI-derived Indices for Sugar Estimation
Number of Features	Features	R2
1	['Index15']	0.81991
2	['Index15' 'Index30.1']	0.83487
3	['Index15' 'Index15.4' 'Index30.1']	0.840683
4	['Index3.3' 'Index15' 'Index15.4' 'Index30.1']	0.858727
5	['Index3.3' 'Index15' 'Index15.3' 'Index15.4' 'Index30.1']	0.842119
6	['Index3.2' 'Index3.3' 'Index15' 'Index15.3' 'Index15.4' 'Index30.1']	0.841825
7	['Index3.2' 'Index3.3' 'Index15' 'Index15.3' 'Index15.4' 'Index26.1' 'Index30.1']	0.835421
8	['Index3.1' 'Index3.2' 'Index3.3' 'Index15' 'Index15.3' 'Index15.4' 'Index26.1' 'Index30.1']	0.834616
9	['Index3.1' 'Index3.2' 'Index3.3' 'Index3.4' 'Index15' 'Index15.3' 'Index15.4' 'Index26.1' 'Index30.1']	0.81126
10	['Index3.1' 'Index3.2' 'Index3.3' 'Index3.4' 'Index15' 'Index15.3' 'Index15.4' 'Index26.1' 'Index33' 'Index30.1']	0.811478
11	['Index3.1' 'Index3.2' 'Index3.3' 'Index3.4' 'Index15' 'Index15.3' 'Index15.4' 'Index26.1' 'Index33' 'AutoVI-Sgr' 'Index30.1']	0.760883
12	['Index3.1' 'Index3.2' 'Index3.3' 'Index3.4' 'Index15' 'Index15.3' 'Index15.4' 'Index26.1' 'Index33' 'Index30' 'AutoVI-Sgr' 'Index30.1']	0.757139
13	['Index3.1' 'Index3.2' 'Index3.3' 'Index3.4' 'Index15' 'Index15.3' 'Index15.4' 'Index26' 'Index26.1' 'Index33' 'Index30' 'AutoVI-Sgr' 'Index30.1']	0.773063
14	['Index3' 'Index3.1' 'Index3.2' 'Index3.3' 'Index3.4' 'Index15' 'Index15.3' 'Index15.4' 'Index26' 'Index26.1' 'Index33' 'Index30' 'AutoVI-Sgr' 'Index30.1']	0.767421
15	['Index3' 'Index3.1' 'Index3.2' 'Index3.3' 'Index3.4' 'Index15' 'Index15.3' 'Index15.4' 'Index26' 'Index26.1' 'Index33' 'Index30' 'Index33.1' 'AutoVI-Sgr' 'Index30.1']	0.776028
16	['Index3' 'Index3.1' 'Index3.2' 'Index3.3' 'Index3.4' 'Index15' 'Index15.1' 'Index15.3' 'Index15.4' 'Index26' 'Index26.1' 'Index33' 'Index30' 'Index33.1' 'AutoVI-Sgr' 'Index30.1']	0.752686
17	['Index3' 'Index3.1' 'Index3.2' 'Index3.3' 'Index3.4' 'Index15' 'Index15.1' 'Index15.3' 'Index15.4' 'Index26' 'Index26.1' 'Index26.2' 'Index33' 'Index30' 'Index33.1' 'AutoVI-Sgr' 'Index30.1']	0.675508
18	['Index3' 'Index3.1' 'Index3.2' 'Index3.3' 'Index3.4' 'Index15' 'Index15.1' 'Index15.2' 'Index15.3' 'Index15.4' 'Index26' 'Index26.1' 'Index26.2' 'Index33' 'Index30' 'Index33.1' 'AutoVI-Sgr' 'Index30.1']	0.66219
19	['Index3' 'Index3.1' 'Index3.2' 'Index3.3' 'Index3.4' 'Index15' 'Index15.1' 'Index15.2' 'Index15.3' 'Index15.4' 'Index26' 'Index26.1' 'Index26.2' 'Index26.3' 'Index33' 'Index30' 'Index33.1' 'AutoVI-Sgr' 'Index30.1']	0.68495
20	['Index3' 'Index3.1' 'Index3.2' 'Index3.3' 'Index3.4' 'Index15' 'Index15.1' 'Index15.2' 'Index15.3' 'Index15.4' 'Index24' 'Index26' 'Index26.1' 'Index26.2' 'Index26.3' 'Index33' 'Index30' 'Index33.1' 'AutoVI-Sgr' 'Index30.1']	0.621945
